# Benchmarking CUT&RUN analysis using motif enrichment

**DOI:** 10.64898/2026.09.09.749495

**Authors:** Luomeng Tan, Coby Viner, Xing Hao Li, Michael M. Wrana, Charles A. Ishak, Shu Yi Shen, Daniel D. De Carvalho, Sarah J. Hainer, Michael M. Hoffman

## Abstract

**Background:** Cleavage under targets and release using nuclease (CUT&RUN) maps the genome-wide locations of chromatin-associated proteins and provides an improved alternative to chromatin immunoprecipitation sequencing (ChIP-seq) for profiling sequence-specific transcription factor binding sites. Identifying these binding sites plays a critical role in understanding gene regulation, and transcription factors provide a useful setting for benchmarking because their well-defined sequence motifs serve as built-in controls for evaluating performance. Compared with ChIP-seq, CUT&RUN achieves higher resolution and lower background by avoiding cross-linking and bulk precipitation. Its distinct fragment length and cleavage characteristics, however, limit the direct transfer of existing computational tools, which primarily target ChIP-seq data. The performance of these tools on CUT&RUN can depend strongly on preprocessing choices. In this work, we investigate preprocessing strategies for transcription factor CUT&RUN, focusing on fragment length filtering and spike-in calibration. We aim to improve peak detection and provide practical guidance for analysis.

**Results:** We designed a benchmarking method to evaluate peak-calling procedures for CUT&RUN data and the effects of preprocessing approaches, including fragment length filtering and spike-in calibration. We benchmarked the two most widely used peak callers, MACS2 and SEACR, by assessing motif enrichment—the degree to which identified peaks contain the expected transcription factor binding motifs. Filtering for fragments with a length ≤120 bp generally improved target motif enrichment. Spike-in calibration using heterologous *Saccharomyces cerevisiae* DNA improved motif elucidation substantially for MACS2, with little benefit for SEACR. By contrast, using *Escherichia coli* DNA as a spike-in control often failed to produce valid results unless we could meticulously control *E. coli* contamination. MACS2 performed robustly across samples. SEACR performed especially well on clean, sparse-background datasets, but performed poorly on some datasets with denser background signal and often produced numerous apparent false positives. While MACS2 provided robust results under minor perturbations in fragment length filtering, SEACR exhibited greater sensitivity to such changes.

**Discussion:** Our benchmarking highlights how both peak caller choice and preprocessing strategy shape the analysis of transcription factor CUT&RUN data. By comparing the robustness and limitations of two widely used peak callers, we provide practical guidance on fragment length filtering, spike-in calibration, and tool selection. These findings help improve the processing and interpretation of CUT&RUN data, allowing researchers to more rapidly and reliably utilize this new technology. We expect that our work will guide more informed choices in CUT&RUN analysis and support the development of improved computational methodologies.
