## Supplemental Table 1 for "Benchmarking CUT&RUN analysis using motif enrichment"

### Sheet: Table of Contents
worksheet	description
Data Dictionary	Specification of columns used in worksheets
Table S1	Comparison of target motif concentration and number of peaks after spike-in calibration using arbitrary and empirical scaling methods.

### Sheet: Data Dictionary
worksheet	name	title	description	type	values	url
Table S1	lab	Laboratory	Laboratory from which the sample was obtained.	factor	De Carvalho; Hainer; Henikoff; Roberts; Vakoc; Wysocka
Table S1	sample	Target transcription factor	Target transcription factor assayed in the sample.	factor	CEBPB#1; CEBPB#2; ZNF143; CTCF; SOX2; FOXA2; ESRRB; NFYB; NFYC; ALX4
Table S1	min_fragment_length	Minimum fragment length	Minimum fragment length, in bp, retained after fragment length filtering.	integer
Table S1	max_fragment_length	Maximum fragment length	Maximum fragment length, in bp, retained after fragment length filtering.	integer
Table S1	peak_caller	Peak caller	Peak-calling method used to identify enriched regions.	factor	MACS2; SEACR
Table S1	spike_in_control	Spike-in control	Spike-in control species used for spike-in calibration.	factor	Saccharomyces cerevisiae; Escherichia coli
Table S1	concentration_arbitrary	CentriMo concentration using arbitrary spike-in scaling	Target motif concentration after spike-in calibration using a fixed arbitrary scale of 10,000.	float
Table S1	peak_num_arbitrary	Number of peaks using arbitrary spike-in scaling	Number of peaks called after spike-in calibration using a fixed arbitrary scale of 10,000.	integer
Table S1	concentration_empirical	CentriMo concentration using empirical spike-in scaling	Target motif concentration after scaling down the sample with more spike-in reads using an empirically calculated spike-in factor.	float
Table S1	peak_empirical	Number of peaks using empirical spike-in scaling	Number of peaks called after scaling down the sample with more spike-in reads using an empirically calculated spike-in factor.	integer

### Sheet: Table S1
lab	sample	min_fragment_length	max_fragment_length	peak_caller	spike_in_control	concentration_arbitrary	peak_num_arbitrary	concentration_empirical	peak_empirical
De Carvalho	CEBPB#1	1	Inf	MACS2	Saccharomyces cerevisiae	0.0815	12090	0.0919	8514
De Carvalho	CEBPB#1	1	120	MACS2	Saccharomyces cerevisiae	0.2124	2318	0.1862	5211
De Carvalho	CEBPB#1	1	Inf	SEACR	Saccharomyces cerevisiae	0	23146	0	23146
De Carvalho	CEBPB#1	1	120	SEACR	Saccharomyces cerevisiae	0	1	0	1
De Carvalho	CEBPB#2	1	Inf	MACS2	Saccharomyces cerevisiae	0.0437	1931	0.0402	696
De Carvalho	CEBPB#2	1	120	MACS2	Saccharomyces cerevisiae	0.1794	284	0.1895	2305
De Carvalho	CEBPB#2	1	Inf	SEACR	Saccharomyces cerevisiae	0.0479	12453	0.0479	12453
De Carvalho	CEBPB#2	1	120	SEACR	Saccharomyces cerevisiae	0	0	0.0901	25053
De Carvalho	ZNF143	1	Inf	MACS2	Saccharomyces cerevisiae	0.1091	3617	0.1066	3343
De Carvalho	ZNF143	1	120	MACS2	Saccharomyces cerevisiae	0.1961	1353	0.1853	4804
De Carvalho	ZNF143	1	Inf	SEACR	Saccharomyces cerevisiae	0	15634	0	15634
De Carvalho	ZNF143	1	120	SEACR	Saccharomyces cerevisiae	0	1	0	2
Hainer	CTCF	1	Inf	MACS2	Saccharomyces cerevisiae	0.2985	579	0.1718	1215
Hainer	CTCF	1	120	MACS2	Saccharomyces cerevisiae	0.5634	100	0.5633	387
Hainer	CTCF	1	Inf	SEACR	Saccharomyces cerevisiae	0.0676	286619	0.0676	286619
Hainer	CTCF	1	120	SEACR	Saccharomyces cerevisiae	0.0893	257238	0.0893	257262
Hainer	SOX2	1	Inf	MACS2	Saccharomyces cerevisiae	0.1085	6199	0.0563	83356
Hainer	SOX2	1	120	MACS2	Saccharomyces cerevisiae	0.1256	4451	0.0762	28736
Hainer	SOX2	1	Inf	SEACR	Saccharomyces cerevisiae	0.0484	351771	0.0484	351771
Hainer	SOX2	1	120	SEACR	Saccharomyces cerevisiae	0.0472	521158	0.0472	520414
Henikoff	FOXA2	1	Inf	MACS2	Saccharomyces cerevisiae	0	3597604	0.04	38457
Henikoff	FOXA2	1	120	MACS2	Saccharomyces cerevisiae	0.0441	2060738	0.0956	2962
Henikoff	FOXA2	1	Inf	SEACR	Saccharomyces cerevisiae	0.0723	22442	0.0723	22442
Henikoff	FOXA2	1	120	SEACR	Saccharomyces cerevisiae	0.0943	8357	0.0942	8361
Henikoff	SOX2	1	Inf	MACS2	Saccharomyces cerevisiae	0.0445	1179933	0.0399	8510
Henikoff	SOX2	1	120	MACS2	Saccharomyces cerevisiae	0.0781	9606	0.1122	600
Henikoff	SOX2	1	Inf	SEACR	Saccharomyces cerevisiae	0.0469	1098454	0.0469	1098454
Henikoff	SOX2	1	120	SEACR	Saccharomyces cerevisiae	0	0	0	0
Henikoff	CTCF	1	Inf	MACS2	Saccharomyces cerevisiae	0.0453	2151111	0.0453	2151108
Henikoff	CTCF	1	120	MACS2	Saccharomyces cerevisiae	0.2825	7999	0.2416	15468
Henikoff	CTCF	1	Inf	SEACR	Saccharomyces cerevisiae	0.0821	132056	0.0821	132058
Henikoff	CTCF	1	120	SEACR	Saccharomyces cerevisiae	0.1196	67358	0.1196	67358
Roberts	ESRRB	1	Inf	MACS2	Escherichia coli	0	0	0	0
Roberts	ESRRB	1	120	MACS2	Escherichia coli	0	0	0	0
Roberts	ESRRB	1	Inf	SEACR	Escherichia coli	0.0584	1817717	0.0584	1817717
Roberts	ESRRB	1	120	SEACR	Escherichia coli	0.0812	2065422	0.0812	2065422
Vakoc	NFYB	1	Inf	MACS2	Escherichia coli	0	0	0.0777	9534
Vakoc	NFYB	1	120	MACS2	Escherichia coli	0	0	0.2195	3140
Vakoc	NFYB	1	Inf	SEACR	Escherichia coli	0.2605	1806	0.2605	1806
Vakoc	NFYB	1	120	SEACR	Escherichia coli	0.2567	925	0.2644	981
Vakoc	NFYC	1	Inf	MACS2	Escherichia coli	0	0	0.0925	14852
Vakoc	NFYC	1	120	MACS2	Escherichia coli	0	0	0.2703	3284
Vakoc	NFYC	1	Inf	SEACR	Escherichia coli	0.3237	1506	0.3237	1506
Vakoc	NFYC	1	120	SEACR	Escherichia coli	0.3045	910	0.3012	807
Wysocka	ALX4	1	Inf	MACS2	Escherichia coli	0.053	748239	0.0713	28915
Wysocka	ALX4	1	120	MACS2	Escherichia coli	0.0654	232163	NA	NA
Wysocka	ALX4	1	Inf	SEACR	Escherichia coli	0.0598	67691	0.0598	67691
Wysocka	ALX4	1	120	SEACR	Escherichia coli	0.1124	4823	NA	NA
